# 3D MERFISH reveals cell-type diversity generated by mRNA partitioning in spiralian embryogenesis

**DOI:** 10.64898/2026.10.05.756875

**Authors:** Yiqun Wang, Tejasvi Patil, Stephanie Neal, Ignatius Jenie, Emily Ignatoff, Bogdan Bintu, Deirdre C. Lyons

## Abstract

Cell type diversification during development is often attributed to differential gene transcription. Here, we show that, during *Crepidula atrasolea* embryogenesis, transcriptomically distinct cell types arise through differential distribution of pre-existing mRNAs. Combining immunofluorescence, live imaging, and whole-mount 3D spatial transcriptomics (MERFISH) of over 40 embryos, we show that many mRNAs form subcellular aggregates during mitosis, which segregate asymmetrically between daughter cells through microtubule associations. Cell divisions thus simultaneously increase cell number and diversity, producing six transcriptomically distinct cell quartets in the 24-cell stage embryo. We modeled aggregate compositions across cell divisions using transcript abundance and quantified transcript-specific affinity. These results establish mRNA sorting and inheritance as a scalable cell type patterning mechanism and provide a framework for investigating how mRNA segregation shapes animal development.
