## Supplemental Table 2 for "3D MERFISH reveals cell-type diversity generated by mRNA partitioning in spiralian embryogenesis"

cell group	gene	score	log2fc	pval	padj
1q	NODE67789::CSTN1|F1R520	0.781145886	0.845296887	8.86E-218	2.47E-215
1q	NODE15016::PC11X_4|Q9BZA7	1.041340873	1.248159305	4.15E-58	1.96E-56
1q	NODE15062::TLL1|Q8JI28	1.661128896	1.291205338	1.08E-52	4.76E-51
1q	NODE51693::uncharacterized|XP_076466222.1	1.119424728	0.925246302	3.15E-34	7.92E-33
1q	NODE44916::SMAD1|Q15797	1.692012276	0.836961566	9.83E-31	2.19E-29
1q1	NODE67789::CSTN1|F1R520	1.003458721	1.91412579	0	0
1q1	NODE15162::SOX2|P48430	1.126942722	1.011579199	2.73E-243	8.46E-241
1q1	NODE2557::CELR2|Q9HCU4	1.280643506	1.170123709	8.41E-174	1.67E-171
1q1	NODE15016::PC11X_4|Q9BZA7	1.184689429	1.41394086	6.11E-77	4.60E-75
1q1	NODE5231::OTX5B|Q9PT61	1.253216189	1.224361776	9.64E-63	5.17E-61
1q1	NODE80787::SOX14|P40656	1.031998156	0.915263103	6.12E-58	2.84E-56
1q1	NODE51693::uncharacterized|XP_076466222.1	1.16145632	1.111695445	1.96E-47	7.68E-46
1q1	NODE80770::CDR2|Q01850	1.404881264	1.079587959	3.71E-37	1.01E-35
1q1	NODE102939::MCRS1|Q96EZ8	2.026241146	0.517071067	7.35E-27	1.35E-25
1q2	NODE15162::SOX2|P48430	1.328690576	1.520288092	0	0
1q2	NODE67789::CSTN1|F1R520	0.945863961	1.668020269	0	0
1q2	NODE2557::CELR2|Q9HCU4	1.361138699	1.300420504	3.16E-200	8.02E-198
1q2	NODE5786::FGF9|Q3ZFI5	0.889768737	0.919259009	3.90E-160	6.78E-158
1q2	NODE143304::PCDGA|Q5DRC1	0.831370272	0.808148811	6.66E-104	8.43E-102
1q2	NODE15016::PC11X_4|Q9BZA7	1.06169503	1.042805068	1.28E-60	6.39E-59
2Q	NODE4859::GOGA4|Q13439	2.365341897	0.990346003	5.71E-73	3.70E-71
2Q	NODE6664::BMP4|P12644	0.980942477	1.075733863	3.37E-39	1.02E-37
2Q	NODE24407::FZD10|Q9PWH2	0.918289247	1.26050678	3.42E-39	1.02E-37
2Q	NODE16022::CCDCX|Q7PQ25	5.126905883	0.5598751	3.30E-35	8.60E-34
2Q	NODE89623::CTNL1|G8JYB2	8.433894547	0.491615889	1.75E-30	3.87E-29
2Q	NODE5094::ZFYV9|O95405	2.175217816	0.429278146	2.29E-25	3.86E-24
2Q	NODE20895::CHRD|Q91713	1.125180397	0.879235425	5.81E-23	8.60E-22
2q	NODE79175::DLLH|P53772	0.757732884	0.991512904	1.59E-33	3.88E-32
2q	NODE43857::PCDH9_2|Q9HC56	0.781287446	1.081713522	3.59E-33	8.49E-32
2q	NODE57509::EVX1|P49640	1.325653194	0.98307019	1.35E-22	1.94E-21
2q1	NODE57204::LHX5|P37137	2.372333907	2.381507265	1.35E-84	1.30E-82
2q1	NODE57509::EVX1|P49640	2.543988465	1.949887686	7.70E-69	4.56E-67
2q1	NODE143304::PCDGA|Q5DRC1	0.81325266	0.837526597	1.67E-62	8.78E-61
2q1	NODE79175::DLLH|P53772	1.15320904	1.159413563	1.24E-60	6.30E-59
2q1	NODE44964::IMA3|O35343	2.495602071	0.808844364	2.91E-43	1.04E-41
2q1	NODE34778::FGRL1_2|Q7TQM3	2.201357019	1.319061285	1.93E-37	5.44E-36
2q1	NODE80770::CDR2|Q01850	1.745883419	1.296484465	6.28E-36	1.65E-34
2q1	NODE5231::OTX5B|Q9PT61	0.991602103	1.043957594	1.46E-26	2.62E-25
2q2	NODE5786::FGF9|Q3ZFI5	0.95890404	1.114951367	3.62E-112	4.81E-110
2q2	NODE79175::DLLH|P53772	1.3803601	1.718986408	8.19E-84	7.13E-82
2q2	NODE57509::EVX1|P49640	2.251437084	1.4491481	1.22E-50	5.16E-49
2q2	NODE10127::SMUF2|A9JRZ0	1.211182307	0.82984832	1.42E-42	4.89E-41
2q2	NODE44964::IMA3|O35343	2.424159642	0.801908145	1.24E-38	3.68E-37
2q2	NODE34778::FGRL1_2|Q7TQM3	2.236083134	1.316177241	4.84E-37	1.31E-35
3Q	NODE4859::GOGA4|Q13439	2.209000662	0.843736645	4.15E-51	1.81E-49
3Q	NODE3338::FGFR3|Q61851	1.776235622	0.935547041	4.76E-33	1.12E-31
3Q	NODE6664::BMP4|P12644	0.941764787	0.97476489	7.16E-30	1.52E-28
3Q	NODE16686::hypothetical|KAL8608103.1	1.133854039	1.133800593	1.01E-28	2.04E-27
3Q	NODE78066::DL|P10041	0.897115149	0.911485196	3.03E-28	5.90E-27
3Q	NODE16022::CCDCX|Q7PQ25	4.838694381	0.432732327	1.66E-25	2.83E-24
3Q	NODE15871::GATA4|Q91677	1.350996451	1.063126213	1.50E-22	2.13E-21
3Q	NODE24407::FZD10|Q9PWH2	0.929279518	1.098459107	6.84E-22	9.39E-21
3q	NODE19733::TBXT|P24781	3.262969681	2.328369302	1.08E-190	2.50E-188
3q	NODE147640::NP1L1|Q28EB4	1.806767866	1.133273576	4.76E-32	1.09E-30
3q	NODE136::DVL3|B1WAP7	2.012660859	0.535850901	7.49E-29	1.52E-27
3q	NODE6721::PANG1|P91943	2.018999482	1.004748726	1.15E-28	2.30E-27
3q	NODE45937::TISB|Q07352	2.159752701	0.644213743	5.95E-26	1.05E-24
