## Supplemental Table 1 for "3D MERFISH reveals cell-type diversity generated by mRNA partitioning in spiralian embryogenesis"

transcript_id	NODE_id	best_blast_hit	protein_name	gene_name_in paper
NODE_123037_length_2563_cov_3539.426639_g23467_i2	NODE_123037	TCPQ_CHICK|Q6EE31	TCPQ	TCPQ
NODE_44954_length_4799_cov_98.130240_g7737_i0	NODE_44954	DIXC1_RAT|Q2VUH7	DIXC1	DIXC1
NODE_70241_length_3800_cov_4190.889584_g12484_i0	NODE_70241	ACTC_PISOC|P12716	ACTC	ACTC
NODE_16686_length_7056_cov_798.964229_g2826_i0	NODE_16686	GenBank:KAL8608103.1	hypothetical_protein	hypothetical
NODE_70281_length_3799_cov_66.325626_g4273_i2	NODE_70281	SNIP1_RAT|Q5M9G6	SNIP1	SNIP1
NODE_712_length_14742_cov_74.063000_g0_i253	NODE_712	BMR1B_CHICK|Q05438	BMR1B	BMR1B
NODE_3285_length_10898_cov_115.290302_g588_i0	NODE_3285	CDK12_HUMAN|Q9NYV4	CDK12	CDK12
NODE_61638_length_4088_cov_1021.565195_g0_i20303	NODE_61638	PUM2_XENLA|E3WDQ9	PUM2	PUM2
NODE_167890_length_1919_cov_20.601893_g40553_i0	NODE_167890	NUDT6_HUMAN|P53370	NUDT6	NUDT6
NODE_53419_length_4408_cov_52.104317_g225_i28	NODE_53419	CDK6_MOUSE|Q64261	CDK6	CDK6
NODE_15162_length_7280_cov_141.263239_g2567_i0	NODE_15162	SOX2_CHICK|P48430	SOX2	SOX2
NODE_44916_length_4801_cov_21.855921_g7328_i1	NODE_44916	SMAD1_HUMAN|Q15797	SMAD1	SMAD1
NODE_22716_length_6347_cov_155.787436_g0_i8377	NODE_22716	MTSS1_HUMAN|O43312	MTSS1	MTSS1
NODE_77300_length_3586_cov_404.676003_g5169_i4	NODE_77300	CPSF2_MOUSE|O35218	CPSF2	CPSF2
NODE_173751_length_1853_cov_3.099422_g42962_i0	NODE_173751	PC11X_PANPA|Q6WYY1	PC11X	PC11X
NODE_12058_length_7816_cov_27.852853_g2085_i0	NODE_12058	HD2_ENCCU|Q8SR09	HD2	HD2
NODE_59143_length_4183_cov_5814.583251_g8823_i2	NODE_59143	DDX17_MOUSE|Q501J6	DDX17	DDX17
NODE_163933_length_1966_cov_95.190450_g38941_i0	NODE_163933	RIPL1_RAT|D3ZUQ0	RIPL1	RIPL1
NODE_67789_length_3879_cov_533.865016_g11994_i0	NODE_67789	CSTN1_DANRE|F1R520	CSTN1	CSTN1
NODE_106426_length_2876_cov_865.450054_g0_i30960	NODE_106426	MGST3_HUMAN|O14880	MGST3	MGST3
NODE_80227_length_3503_cov_6.388462_g13872_i1	NODE_80227	NINL_MOUSE|Q6ZQ12	NINL	NINL
NODE_70380_length_3796_cov_37.148925_g12483_i1	NODE_70380	SUDX_DROME|Q9Y0H4	SUDX	SUDX
NODE_4598_length_10089_cov_19.583685_g824_i0	NODE_4598	FYV1_HUMAN|Q9Y2I7	FYV1	FYV1
NODE_90536_length_3235_cov_15.402314_g16772_i0	NODE_90536	JAG1B_DANRE|Q90Y54	JAG1B	JAG1B
NODE_13262_length_7601_cov_736.726932_g2279_i0	NODE_13262	CAD87_DROME|Q9VGG5	CAD87	CAD87
NODE_23939_length_6220_cov_93.787928_g0_i8777	NODE_23939	SMAD1_HUMAN|Q15797	SMAD1	SMAD1_2
NODE_79175_length_3533_cov_51.532551_g13814_i1	NODE_79175	DLLH_BRAFL|P53772	DLLH	DLLH
NODE_2103_length_12002_cov_125.786177_g393_i0	NODE_2103	DEP1A_DANRE|Q803Q4	DEP1A	DEP1A
NODE_7380_length_8949_cov_77.686608_g1314_i0	NODE_7380	BAMBI_SHEEP|Q8HYZ0	BAMBI	BAMBI
NODE_2557_length_11538_cov_67.862024_g460_i0	NODE_2557	CELR2_HUMAN|Q9HCU4	CELR2	CELR2
NODE_44964_length_4798_cov_355.704599_g3573_i2	NODE_44964	IMA3_MOUSE|O35343	IMA3	IMA3
NODE_27896_length_5879_cov_32.646456_g4461_i1	NODE_27896	IRF5_HUMAN|Q13568	IRF5	IRF5
NODE_51693_length_4484_cov_17.516854_g8957_i0	NODE_51693	RefSeq:XP_076466222.1	uncharacterized protein	uncharacterized
NODE_98541_length_3048_cov_16.821538_g18633_i0	NODE_98541	RYK_MOUSE|Q01887	RYK	RYK
NODE_28662_length_5816_cov_141.458809_g0_i10372	NODE_28662	IMA7_MOUSE|O35345	IMA7	IMA7
NODE_199044_length_1597_cov_27833.479647_g54934_i0	NODE_199044	TBA1A_RAT|P68370	TBA1A	TBA1A
NODE_78893_length_3540_cov_1618.828212_g13882_i1	NODE_78893	UBCD1_DROME|P25867	UBCD1	UBCD1
NODE_53742_length_4394_cov_36.414657_g9305_i0	NODE_53742	FZD4_XENLA|Q9PT62	FZD4	FZD4
NODE_19977_length_6632_cov_1654.878322_g0_i7472	NODE_19977	C163B_HUMAN|Q9NR16	C163B	C163B
NODE_111097_length_2783_cov_49.431955_g1262_i7	NODE_111097	PGAP2_XENTR|A8KBG2	PGAP2	PGAP2
NODE_88251_length_3290_cov_40.504578_g16254_i0	NODE_88251	TWST1_EULFU|Q8MIF3	TWST1	TWST1
NODE_2406_length_11688_cov_45.943969_g439_i0	NODE_2406	AFAD_MOUSE|Q9QZQ1	AFAD	AFAD
NODE_66232_length_3931_cov_5.954044_g11683_i0	NODE_66232	DRGX_HUMAN|A6NNA5	DRGX	DRGX
NODE_62350_length_4063_cov_128.595431_g325_i8	NODE_62350	JIP3_MOUSE|Q9ESN9	JIP3	JIP3
NODE_135776_length_2353_cov_4.882960_g28984_i0	NODE_135776	ALX4_BOVIN|Q4LAL6	ALX4	ALX4
NODE_12307_length_7768_cov_479.935513_g0_i4682	NODE_12307	ATX10_BOVIN|Q2TBW0	ATX10	ATX10
NODE_31339_length_5618_cov_32.631847_g5340_i0	NODE_31339	S39A1_DANRE|P59889	S39A1	S39A1
NODE_4859_length_9938_cov_126.080082_g879_i0	NODE_4859	GOGA4_HUMAN|Q13439	GOGA4	GOGA4
NODE_10812_length_8058_cov_10.621424_g1889_i0	NODE_10812	WNT4_RAT|Q9QXQ5	WNT4	WNT4
NODE_10127_length_8210_cov_75.542228_g1776_i0	NODE_10127	SMUF2_DANRE|A9JRZ0	SMUF2	SMUF2
NODE_2751_length_11345_cov_82.306986_g102_i4	NODE_2751	DS_DROME|Q24292	DS	DS
NODE_24648_length_6152_cov_53.402388_g4216_i0	NODE_24648	PITX_BRABE|Q9U637	PITX	PITX
NODE_58762_length_4197_cov_70.979381_g10220_i0	NODE_58762	FOXA2_ORYLA|O42097	FOXA2	FOXA2
NODE_1136_length_13594_cov_324.500705_g0_i414	NODE_1136	CCNA_PATVU|P24861	CCNA	CCNA
NODE_233621_length_1318_cov_70.779916_g75031_i0	NODE_233621	PGP2L_DROME|Q9VWK6	PGP2L	PGP2L
NODE_67570_length_3886_cov_77.448578_g10796_i1	NODE_67570	TDGF1_MOUSE|P51865	TDGF1	TDGF1
NODE_96356_length_3097_cov_2660.613652_g0_i28888	NODE_96356	IF5_DROME|Q9VXK6	IF5	IF5
NODE_41616_length_4978_cov_2142.138414_g7133_i0	NODE_41616	ERF1_DROME|Q9VPH7	ERF1	ERF1
NODE_1512_length_12857_cov_83.255850_g295_i0	NODE_1512	APC_HUMAN|P25054	APC	APC
NODE_41545_length_4983_cov_11.695267_g7123_i0	NODE_41545	MK07_BOVIN|A5PKJ4	MK07	MK07
NODE_20082_length_6619_cov_245.773245_g3390_i0	NODE_20082	FZD1_XENLA|Q9I9M5	FZD1	FZD1
NODE_15768_length_7187_cov_92.405153_g236_i16	NODE_15768	LZIC_RAT|Q5PQN7	LZIC	LZIC
NODE_72085_length_3743_cov_9.747790_g12848_i0	NODE_72085	TOK_DROME|Q9VC47	TOK	TOK
NODE_6721_length_9179_cov_95.750000_g1171_i1	NODE_6721	PANG1_DROME|P91943	PANG1	PANG1
NODE_14853_length_7328_cov_668.443581_g0_i5589	NODE_14853	TNPO1_MOUSE|Q8BFY9	TNPO1	TNPO1
NODE_42387_length_4932_cov_87.039093_g7256_i0	NODE_42387	OFD1_HUMAN|O75665	OFD1	OFD1
NODE_25195_length_6100_cov_52.395683_g4315_i0	NODE_25195	EYA1_MOUSE|P97767	EYA1	EYA1
NODE_109046_length_2823_cov_228.541852_g4633_i1	NODE_109046	AAPK2_MOUSE|Q8BRK8	AAPK2	AAPK2
NODE_56168_length_4296_cov_40.658998_g9573_i1	NODE_56168	HOX7P_XENLA|P35993	HOX7P	HOX7P
NODE_80787_length_3488_cov_34.402972_g14603_i0	NODE_80787	SOX14_DROME|P40656	SOX14	SOX14
NODE_46852_length_4703_cov_116.592140_g5182_i1	NODE_46852	OXA1L_MOUSE|Q8BGA9	OXA1L	OXA1L
NODE_109283_length_2819_cov_21.287834_g21345_i0	NODE_109283	LYCHS_MOUSE|A2AWR3	LYCHS	LYCHS
NODE_3955_length_10457_cov_42.690052_g709_i0	NODE_3955	AXIN1_MOUSE|O35625	AXIN1	AXIN1
NODE_96971_length_3083_cov_69.478716_g18253_i0	NODE_96971	CCDB1_XENLA|Q5U4I3	CCDB1	CCDB1
NODE_80770_length_3489_cov_9.626263_g14600_i0	NODE_80770	CDR2_HUMAN|Q01850	CDR2	CDR2
NODE_13997_length_7478_cov_15.974847_g2349_i1	NODE_13997	PBX4_MOUSE|Q99NE9	PBX4	PBX4
NODE_9110_length_8452_cov_91.899628_g1589_i1	NODE_9110	OTX1B_DANRE|Q91994	OTX1B	OTX1B
NODE_4880_length_9926_cov_239.752831_g0_i1864	NODE_4880	KI67_MOUSE|E9PVX6	KI67	KI67
NODE_49601_length_4576_cov_203.265664_g0_i16935	NODE_49601	CASP_HUMAN|Q13948	CASP	CASP
NODE_6066_length_9410_cov_687.531388_g0_i2351	NODE_6066	TOP2B_CHICK|O42131	TOP2B	TOP2B
NODE_4768_length_9997_cov_48.851631_g860_i0	NODE_4768	CCNE2_BOVIN|Q5E9K7	CCNE2	CCNE2
NODE_75389_length_3642_cov_21.194942_g7934_i3	NODE_75389	NOT2_XENLA|Q91770	NOT2	NOT2
NODE_57204_length_4253_cov_29.186683_g9702_i3	NODE_57204	LHX5_XENLA|P37137	LHX5	LHX5
NODE_7333_length_8960_cov_5.994455_g1306_i0	NODE_7333	NOTC1_HUMAN|P46531	NOTC1	NOTC1
NODE_22766_length_6342_cov_225.944686_g0_i8395	NODE_22766	CALM_CHLRE|P04352	CALM	CALM
NODE_62591_length_4055_cov_78.999237_g9673_i3	NODE_62591	AKAP9_MOUSE|Q70FJ1	AKAP9	AKAP9
NODE_56872_length_4267_cov_1416.198118_g9743_i1	NODE_56872	TOP1_HUMAN|P11387	TOP1	TOP1
NODE_75329_length_3643_cov_1929.737216_g13522_i0	NODE_75329	HSPA9_PONAB|Q5R511	HSPA9	HSPA9
NODE_85_length_22569_cov_32.147955_g17_i0	NODE_85	KI16B_HUMAN|Q96L93	KI16B	KI16B
NODE_29736_length_5731_cov_58.598966_g0_i10717	NODE_29736	PKNX2_HUMAN|Q96KN3	PKNX2	PKNX2
NODE_3838_length_10535_cov_63.924414_g0_i1451	NODE_3838	HBX9_DICDI|Q54VB4	HBX9	HBX9
NODE_81266_length_3475_cov_461.586814_g14704_i0	NODE_81266	NANO2_HUMAN|P60321	NANO2	NANO2
NODE_96953_length_3083_cov_3501.404730_g0_i29020	NODE_96953	CCNA_SPISO|P04962	CCNA	CCNA_2
NODE_31872_length_5583_cov_39.741026_g5435_i0	NODE_31872	GSC_DROME|P54366	GSC	GSC
NODE_55049_length_4342_cov_699.807300_g975_i6	NODE_55049	ARP2_MOUSE|P61161	ARP2	ARP2
NODE_4766_length_9997_cov_224.609378_g859_i0	NODE_4766	SUDX_DROME|Q9Y0H4	SUDX	SUDX_2
NODE_182741_length_1756_cov_3566.991427_g0_i43217	NODE_182741	COFI_OGAPD|Q96VU9	COFI	COFI
NODE_19150_length_6729_cov_19.532698_g3232_i0	NODE_19150	NKX21_HUMAN|P43699	NKX21	NKX21
NODE_147640_length_2176_cov_5738.536288_g0_i38462	NODE_147640	NP1L1_XENTR|Q28EB4	NP1L1	NP1L1
NODE_19733_length_6660_cov_35.054153_g3317_i0	NODE_19733	TBXT_XENLA|P24781	TBXT	TBXT
NODE_25914_length_6038_cov_409.528656_g0_i9437	NODE_25914	PP4R1_HUMAN|Q8TF05	PP4R1	PP4R1
NODE_8925_length_8511_cov_56.665594_g1566_i0	NODE_8925	AFAD_MOUSE|Q9QZQ1	AFAD	AFAD_2
NODE_24407_length_6174_cov_93.800364_g0_i8921	NODE_24407	FZD10_CHICK|Q9PWH2	FZD10	FZD10
NODE_20962_length_6526_cov_6.423708_g3529_i0	NODE_20962	ZAG1_CAEEL|G5EBU4	ZAG1	ZAG1
NODE_102054_length_2969_cov_207.627899_g19504_i0	NODE_102054	MK01_XENLA|P26696	MK01	MK01
NODE_5094_length_9840_cov_129.601214_g0_i1974	NODE_5094	ZFYV9_HUMAN|O95405	ZFYV9	ZFYV9
NODE_130521_length_2436_cov_675.607004_g27329_i0	NODE_130521	HGV2_HALRO|Q02508	HGV2	HGV2
NODE_32828_length_5515_cov_467.112018_g5594_i0	NODE_32828	SOX14_DROME|P40656	SOX14	SOX14_2
NODE_101222_length_2988_cov_19.837347_g19304_i0	NODE_101222	UNC42_CAEEL|L8E946	UNC42	UNC42
NODE_89623_length_3257_cov_45.820357_g16546_i0	NODE_89623	CTNL1_CAEEL|G8JYB2	CTNL1	CTNL1
NODE_54852_length_4350_cov_8.546723_g9507_i0	NODE_54852	CORIN_HUMAN|Q9Y5Q5	CORIN	CORIN
NODE_121966_length_2581_cov_2979.315297_g15706_i1	NODE_121966	ACTP_ENTH1|C4LVG4	ACTP	ACTP
NODE_183110_length_1753_cov_123.011043_g8881_i8	NODE_183110	APLF_HUMAN|Q8IW19	APLF	APLF
NODE_23386_length_6278_cov_61.924777_g3961_i0	NODE_23386	PC11Y_HUMAN|Q9BZA8	PC11Y	PC11Y
NODE_49754_length_4569_cov_1759.301395_g0_i16985	NODE_49754	CCNB_PATVU|P24862	CCNB	CCNB
NODE_63998_length_4006_cov_683.104816_g0_i20935	NODE_63998	SRRT_AEDAE|Q17FR9	SRRT	SRRT
NODE_129484_length_2453_cov_389.983262_g25646_i1	NODE_129484	CEP43_HUMAN|O95684	CEP43	CEP43
NODE_58548_length_4204_cov_587.932860_g10190_i0	NODE_58548	CAP2_PONAB|Q5R5X8	CAP2	CAP2
NODE_29150_length_5776_cov_583.605696_g4988_i0	NODE_29150	CTNB_URECA|P35224	CTNB	CTNB
NODE_3567_length_10705_cov_320.567662_g648_i0	NODE_3567	CORIN_HUMAN|Q9Y5Q5	CORIN	CORIN_2
NODE_5231_length_9767_cov_41.914869_g942_i0	NODE_5231	OTX5B_XENLA|Q9PT61	OTX5B	OTX5B
NODE_40666_length_5032_cov_66.570381_g0_i14214	NODE_40666	FZD1_XENLA|Q9I9M5	FZD1	FZD1_2
NODE_62467_length_4059_cov_1241.846799_g0_i20535	NODE_62467	IMA1_HUMAN|P52292	IMA1	IMA1
NODE_40968_length_5016_cov_23.679951_g6967_i1	NODE_40968	HSP13_HUMAN|P48723	HSP13	HSP13
NODE_168517_length_1911_cov_7969.859060_g40789_i0	NODE_168517	ACTC_PISOC|P12716	ACTC	ACTC_2
NODE_10712_length_8080_cov_31.312429_g1865_i0	NODE_10712	PCDH9_HUMAN|Q9HC56	PCDH9	PCDH9
NODE_57509_length_4242_cov_61.245691_g9129_i1	NODE_57509	EVX1_HUMAN|P49640	EVX1	EVX1
NODE_10347_length_8157_cov_121.595096_g857_i4	NODE_10347	FBP1_STRPU|P10079	FBP1	FBP1
NODE_3106_length_11023_cov_92.130550_g552_i3	NODE_3106	MDC1_PIG|Q767L8	MDC1	MDC1
NODE_8767_length_8555_cov_43.852704_g0_i3378	NODE_8767	TBK1_XENLA|Q6DFJ6	TBK1	TBK1
NODE_56920_length_4266_cov_20.961381_g9885_i0	NODE_56920	FXJ1B_DANRE|F1R8Z9	FXJ1B	FXJ1B
NODE_13353_length_7587_cov_68.465434_g0_i5037	NODE_13353	DAG1_PIG|Q29243	DAG1	DAG1
NODE_3338_length_10862_cov_139.086973_g598_i0	NODE_3338	FGFR3_MOUSE|Q61851	FGFR3	FGFR3
NODE_4152_length_10340_cov_37.433297_g711_i2	NODE_4152	CE170_MOUSE|Q6A065	CE170	CE170
NODE_96687_length_3090_cov_27.321200_g18188_i0	NODE_96687	RAB7L_RAT|Q63481	RAB7L	RAB7L
NODE_134625_length_2371_cov_118.253559_g28621_i0	NODE_134625	IMA3_HUMAN|O00629	IMA3	IMA3_2
NODE_159377_length_2021_cov_2829.391465_g24880_i2	NODE_159377	TPIS_SCYPA|A0A1L5YRA2	TPIS	TPIS
NODE_36707_length_5269_cov_95.854839_g6286_i0	NODE_36707	HOOK3_XENLA|Q6GQ73	HOOK3	HOOK3
NODE_171287_length_1880_cov_54.373933_g9938_i7	NODE_171287	SPSB1_MOUSE|Q9D5L7	SPSB1	SPSB1
NODE_41639_length_4976_cov_742.667834_g4824_i1	NODE_41639	MOES_RAT|O35763	MOES	MOES
NODE_14474_length_7395_cov_59.926155_g2476_i0	NODE_14474	FGFR3_CHICK|P18460	FGFR3	FGFR3_2
NODE_55789_length_4312_cov_84.911673_g0_i18698	NODE_55789	CERS5_MOUSE|Q9D6K9	CERS5	CERS5
NODE_107469_length_2855_cov_88.654466_g20867_i0	NODE_107469	JNK_DROME|P92208	JNK	JNK
NODE_15871_length_7172_cov_53.661087_g2687_i0	NODE_15871	GATA4_XENLA|Q91677	GATA4	GATA4
NODE_3010_length_11116_cov_449.966524_g542_i0	NODE_3010	DDX3Y_MOUSE|Q62095	DDX3Y	DDX3Y
NODE_51547_length_4489_cov_201.993129_g8926_i0	NODE_51547	HSP7C_RAT|P63018	HSP7C	HSP7C
NODE_94219_length_3146_cov_7747.432352_g0_i28398	NODE_94219	RL4_URECA|P49165	RL4	RL4
NODE_38788_length_5142_cov_99.282327_g6645_i0	NODE_38788	MRP1_MOUSE|O35379	MRP1	MRP1
NODE_5786_length_9522_cov_50.116289_g1030_i0	NODE_5786	FGF9_DIDAL|Q3ZFI5	FGF9	FGF9
NODE_15062_length_7298_cov_80.522648_g2556_i0	NODE_15062	TLL1_XENLA|Q8JI28	TLL1	TLL1
NODE_43534_length_4871_cov_100.938500_g3758_i11	NODE_43534	FGRL1_CHICK|Q7T2H2	FGRL1	FGRL1
NODE_71809_length_3750_cov_691.144748_g12801_i0	NODE_71809	CCNE1_RAT|P39949	CCNE1	CCNE1
NODE_257610_length_1164_cov_1474.656100_g91641_i0	NODE_257610	BCCIP_DROME|Q9VFR0	BCCIP	BCCIP
NODE_19250_length_6715_cov_1277.011377_g3252_i0	NODE_19250	VASAL_PENVA|Q4JG17	VASAL	VASAL
NODE_89797_length_3252_cov_260.890061_g8434_i2	NODE_89797	LHX4_HUMAN|Q969G2	LHX4	LHX4
NODE_31264_length_5623_cov_48.428364_g5326_i0	NODE_31264	VINC_DROME|O46037	VINC	VINC
NODE_43857_length_4856_cov_18.302768_g7521_i0	NODE_43857	PCDH9_HUMAN|Q9HC56	PCDH9	PCDH9_2
NODE_277936_length_1055_cov_3.021459_g107184_i0	NODE_277936	PC11X_HUMAN|Q9BZA7	PC11X	PC11X_2
NODE_14208_length_7443_cov_67.429508_g2437_i0	NODE_14208	PC11X_HUMAN|Q9BZA7	PC11X	PC11X_3
NODE_186277_length_1720_cov_2758.748278_g221_i107	NODE_186277	PRDX2_BOVIN|Q9BGI3	PRDX2	PRDX2
NODE_61157_length_4106_cov_208.629676_g10691_i0	NODE_61157	APLF_MOUSE|Q9D842	APLF	APLF_2
NODE_16022_length_7153_cov_81.556757_g2043_i7	NODE_16022	CCDCX_ANOGA|Q7PQ25	CCDCX	CCDCX
NODE_33562_length_5469_cov_71.536476_g5724_i0	NODE_33562	HMX_CAEEL|Q18533	HMX	HMX
NODE_7122_length_9033_cov_61.718631_g174_i9	NODE_7122	TAB2_MOUSE|Q99K90	TAB2	TAB2
NODE_155_length_19767_cov_37.903686_g28_i0	NODE_155	RGS7_RAT|P49803	RGS7	RGS7
NODE_54326_length_4371_cov_35.110640_g9412_i0	NODE_54326	HMD1_CHICK|P46692	HMD1	HMD1
NODE_41707_length_4971_cov_490.285891_g7145_i0	NODE_41707	DDX43_HUMAN|Q9NXZ2	DDX43	DDX43
NODE_1540_length_12799_cov_318.083701_g278_i1	NODE_1540	CAPZB_RAT|Q5XI32	CAPZB	CAPZB
NODE_35538_length_5340_cov_57.162354_g4856_i4	NODE_35538	AGGF1_MOUSE|Q7TN31	AGGF1	AGGF1
NODE_219332_length_1424_cov_2558.252882_g66135_i0	NODE_219332	RL13A_RABIT|G1TVS8	RL13A	RL13A
NODE_11993_length_7829_cov_138.243447_g1867_i1	NODE_11993	FOXK1_MOUSE|P42128	FOXK1	FOXK1
NODE_23626_length_6253_cov_1189.747798_g4008_i0	NODE_23626	CTNB_URECA|P35224	CTNB	CTNB_2
NODE_72235_length_3737_cov_3118.558107_g12884_i0	NODE_72235	EIF3C_DANRE|Q6PFQ2	EIF3C	EIF3C
NODE_30427_length_5680_cov_30.931258_g5193_i0	NODE_30427	BBX_MOUSE|Q8VBW5	BBX	BBX
NODE_38414_length_5165_cov_1100.218762_g0_i13558	NODE_38414	BIP_APLCA|Q16956	BIP	BIP
NODE_15016_length_7304_cov_12.045258_g1501_i1	NODE_15016	PC11X_HUMAN|Q9BZA7	PC11X	PC11X_4
NODE_31985_length_5575_cov_70.039252_g0_i11476	NODE_31985	RNF8_DANRE|Q803C1	RNF8	RNF8
NODE_14863_length_7327_cov_156.094392_g0_i5593	NODE_14863	FAT4_MOUSE|Q2PZL6	FAT4	FAT4
NODE_53048_length_4425_cov_22.696420_g9194_i0	NODE_53048	FAT4_HUMAN|Q6V0I7	FAT4	FAT4_2
NODE_6664_length_9194_cov_34.650094_g1180_i0	NODE_6664	BMP4_HUMAN|P12644	BMP4	BMP4
NODE_136902_length_2334_cov_958.943464_g20822_i2	NODE_136902	TPM_HALRU|Q25145	TPM	TPM
NODE_106304_length_2879_cov_980.119739_g20576_i0	NODE_106304	SPAG6_MOUSE|Q9JLI7	SPAG6	SPAG6
NODE_28670_length_5816_cov_24.278061_g4902_i0	NODE_28670	CDN2C_MOUSE|Q60772	CDN2C	CDN2C
NODE_27338_length_5924_cov_59.468540_g4687_i0	NODE_27338	BMPR2_MOUSE|O35607	BMPR2	BMPR2
NODE_143304_length_2240_cov_2.187057_g31465_i0	NODE_143304	PCDGA_PANTR|Q5DRC1	PCDGA	PCDGA
NODE_45227_length_4785_cov_277.115616_g7787_i0	NODE_45227	NADAP_HUMAN|Q9BWU0	NADAP	NADAP
NODE_17653_length_6923_cov_60.303382_g2984_i0	NODE_17653	TAB1_MOUSE|Q8CF89	TAB1	TAB1
NODE_604_length_15263_cov_74.886724_g111_i0	NODE_604	ASPM_HUMAN|Q8IZT6	ASPM	ASPM
NODE_93067_length_3173_cov_8372.945902_g0_i28149	NODE_93067	HSP7C_RAT|P63018	HSP7C	HSP7C_2
NODE_78066_length_3564_cov_13.661145_g14096_i0	NODE_78066	DL_DROME|P10041	DL	DL
NODE_30876_length_5649_cov_217.334962_g5260_i0	NODE_30876	CDKA1_HUMAN|O14519	CDKA1	CDKA1
NODE_8564_length_8609_cov_389.229790_g1480_i1	NODE_8564	FAT4_MOUSE|Q2PZL6	FAT4	FAT4_3
NODE_156251_length_2060_cov_1398.085183_g35956_i0	NODE_156251	CAPZA_DROME|Q9W2N0	CAPZA	CAPZA
NODE_102939_length_2950_cov_95.919703_g14261_i4	NODE_102939	MCRS1_HUMAN|Q96EZ8	MCRS1	MCRS1
NODE_127091_length_2494_cov_23.281316_g3349_i5	NODE_127091	NFIX_CHICK|Q90932	NFIX	NFIX
NODE_145931_length_2201_cov_184.969682_g31576_i2	NODE_145931	S35E1_DROME|Q9VR50	S35E1	S35E1
NODE_70248_length_3800_cov_235.259451_g11408_i2	NODE_70248	BMP7_MOUSE|P23359	BMP7	BMP7
NODE_45937_length_4749_cov_1349.512754_g7913_i0	NODE_45937	TISB_HUMAN|Q07352	TISB	TISB
NODE_38086_length_5186_cov_16.182303_g6510_i0	NODE_38086	WNT5A_AMBME|Q06442	WNT5A	WNT5A
NODE_106367_length_2878_cov_21.742650_g20588_i0	NODE_106367	WNT7B_CHICK|Q3L254	WNT7B	WNT7B
NODE_61843_length_4081_cov_7.366599_g5460_i2	NODE_61843	RPGF4_HUMAN|Q8WZA2	RPGF4	RPGF4
NODE_15731_length_7193_cov_66.453748_g2663_i0	NODE_15731	ABL_DROME|P00522	ABL	ABL
NODE_34778_length_5389_cov_128.768135_g0_i12408	NODE_34778	FGRL1_RAT|Q7TQM3	FGRL1	FGRL1_2
NODE_68221_length_3866_cov_181.031793_g862_i6	NODE_68221	AXIN1_DANRE|P57094	AXIN1	AXIN1_2
NODE_33411_length_5477_cov_60.542772_g5633_i1	NODE_33411	FGFR3_CHICK|P18460	FGFR3	FGFR3_3
NODE_107820_length_2848_cov_1411.530275_g0_i31277	NODE_107820	JKAMP_HUMAN|Q9P055	JKAMP	JKAMP
NODE_57365_length_4247_cov_39.782493_g9981_i0	NODE_57365	GLRX1_RICCN|Q92J02	GLRX1	GLRX1
NODE_6828_length_9144_cov_431.926172_g1206_i0	NODE_6828	HNF6_MOUSE|O08755	HNF6	HNF6
NODE_99954_length_3017_cov_5.667934_g18987_i0	NODE_99954	NODAL_HUMAN|Q96S42	NODAL	NODAL
NODE_9357_length_8388_cov_351.135753_g1648_i0	NODE_9357	ODAD2_MOUSE|B2RY50	ODAD2	ODAD2
NODE_20895_length_6533_cov_32.802028_g3523_i0	NODE_20895	CHRD_XENLA|Q91713	CHRD	CHRD
NODE_136_length_20198_cov_117.270735_g0_i37	NODE_136	DVL3_XENTR|B1WAP7	DVL3	DVL3
NODE_7826_length_8818_cov_29.021967_g1107_i1	NODE_7826	KI13A_HUMAN|Q9H1H9	KI13A	KI13A
NODE_263_length_17546_cov_238.871606_g0_i80	NODE_263	FAT4_HUMAN|Q6V0I7	FAT4	FAT4_4
NODE_2211_length_11876_cov_98.512805_g411_i0	NODE_2211	NOTCH_DROME|P07207	NOTCH	NOTCH
NODE_6048_length_9421_cov_62.235965_g957_i3	NODE_6048	FGT1_ARATH|F4IF36	FGT1	FGT1
